# Can you trust your reconstructed lineage tree? A homoplasy-based approach for irreversible evolution

**DOI:** 10.1101/2025.07.27.667007

**Authors:** Pini Zilber, Sebastian Prillo, Yaara Neumeier, Nir Yosef, Boaz Nadler

**Affiliations:** Department of Computer Science and Applied Mathematics, Weizmann Institute of Science, Israel; Department of Electrical Engineering and Computer Sciences, University of California, Berkeley, USA; Department of Systems Immunology, Weizmann Institute of Science, Israel

**Author notes:** Correspondence to be sent to: Boaz Nadler,; Nir Yosef,.

**Keywords:** CRISPR-Cas9 lineage tracing, homoplasy, phylogeny, irreversible evolution, accuracy evaluation, lineage tree reconstruction

## Abstract

Phylogeny inference is a fundamental problem in computational biology, with many proposed algorithms. Emerging techniques that couple single-cell genomics with Cas9-based genome editing open the way for in-depth analysis of cell phylogenies that underlie processes of clonal expansion, selection and diversification, from embryogenesis to cancer. A key distinguishing feature of cell lineage analysis with these techniques is the non-modifiability of Cas9-induced mutations, which motivates revisiting questions in phylogenetics. In this work, we ask one such fundamental question: is it possible to assess the reliability of an inferred lineage tree, even though we do not know its underlying ground truth? We present a homoplasy-based approach for this question that leverages the non-modifiability property. We show via simulations that under a broad range of settings, our method can effectively distinguish accurate reconstructions out of a pool of candidate solutions. Importantly, our homoplasy-based score is substantially more powerful than the commonly used parsimony score - a result that we back by both empirical and theoretical analysis. The computation of the homoplasy score is simple and scalable, thus opening the way for more rigorous analysis of cell lineages.
