## Supplemental spreadsheet KPTracer_summary for "Can you trust your reconstructed lineage tree? A homoplasy-based approach for irreversible evolution"

### Sheet: KPTracer_summary
tumor	genotype	is_composite	n_cells	k_sites	rho	lam	q	pct_missing	cphs_thresh	any_method_passes_cphs	n_methods_passing_cphs	pass_cphs_cassiopeia	pass_cphs_nj	pass_cphs_maxcut	pass_cphs_smj	pass_cphs_spectral	pass_cphs_spectral_greedy	cphs_cassiopeia	cphs_nj	cphs_maxcut	cphs_smj	cphs_spectral	cphs_spectral_greedy	n_random_trees_passing	random_trees_all_fail	k<15	unreliable_high_q	our_reliable
3508_Apc_All	Apc	TRUE	4798	29	0.9989	6.7977	0.113	15	0.0001	FALSE	0	FALSE	FALSE	FALSE	FALSE	FALSE	FALSE	6.20066e-13	2.69585e-15	4.9836e-14	7.01232e-13	1.05074e-15	1.04726e-15	0	TRUE	FALSE	FALSE	TRUE
3508_Apc_T1	Apc	FALSE	3731	27	0.9743	3.6631	0.1155	8.2	0.0001	FALSE	0	FALSE	FALSE	FALSE	FALSE	FALSE	FALSE	3.04205e-13	1.76298e-15	1.32589e-13	9.8261e-14	7.32068e-16	7.28741e-16	0	TRUE	FALSE	FALSE	TRUE
3515_Lkb1_All	Lkb1	TRUE	2209	30	0.8899	2.2063	0.0632	11.8	0.0001	FALSE	0	FALSE	FALSE	FALSE	FALSE	FALSE	FALSE	1.88351e-13	1.63581e-15	3.89263e-11	3.37755e-07	1.72245e-15	9.87073e-15	0	TRUE	FALSE	FALSE	TRUE
3513_NT_T2	NT	FALSE	2118	28	0.9348	2.7298	0.1324	12.9	0.0001	FALSE	0	FALSE	FALSE	FALSE	FALSE	FALSE	FALSE	1.09559e-09	3.05377e-16	1.25911e-14	1.86227e-14	6.7571e-15	3.36865e-15	0	TRUE	FALSE	FALSE	TRUE
3454_Lkb1_All	Lkb1	TRUE	1849	24	0.858	1.9517	0.2213	16.1	0.001	TRUE	2	TRUE	FALSE	FALSE	TRUE	FALSE	FALSE	0.00168835	5.65716e-15	0.000462187	0.0187596	4.58917e-09	0.000131124	0	TRUE	FALSE	FALSE	TRUE
3513_NT_T3	NT	FALSE	1457	29	0.9722	3.582	0.1383	9.5	0.0001	FALSE	0	FALSE	FALSE	FALSE	FALSE	FALSE	FALSE	6.47038e-13	5.88805e-11	7.97969e-12	2.66294e-12	6.95637e-15	3.59082e-14	0	TRUE	FALSE	FALSE	TRUE
3730_NT_T1	NT	FALSE	1226	30	0.9411	2.8327	0.0681	29.9	0.0001	FALSE	0	FALSE	FALSE	FALSE	FALSE	FALSE	FALSE	2.38198e-11	2.54132e-15	6.73856e-13	4.16847e-13	6.68882e-15	4.15756e-15	0	TRUE	FALSE	FALSE	TRUE
3434_NT_T2	NT	FALSE	1166	30	0.9145	2.4591	0.1226	16.7	0.0001	FALSE	0	FALSE	FALSE	FALSE	FALSE	FALSE	FALSE	6.72184e-09	3.68348e-16	2.24179e-11	6.87382e-14	2.26634e-15	3.46925e-15	0	TRUE	FALSE	FALSE	TRUE
3435_NT_T1	NT	FALSE	1124	30	0.9137	2.45	0.0825	29	0.0001	FALSE	0	FALSE	FALSE	FALSE	FALSE	FALSE	FALSE	7.00691e-11	2.38774e-07	1.40138e-10	2.37093e-06	5.38993e-12	1.50148e-11	0	TRUE	FALSE	FALSE	TRUE
3454_Lkb1_T1	Lkb1	FALSE	1119	24	0.8514	1.9068	0.3031	13	0.001	TRUE	3	TRUE	FALSE	TRUE	TRUE	FALSE	FALSE	0.0583498	8.76853e-14	0.009578	1	3.96963e-07	2.64388e-08	0	TRUE	FALSE	FALSE	TRUE
3519_Lkb1_All	Lkb1	TRUE	959	26	0.9445	2.8918	0.1049	27.9	0.0001	FALSE	0	FALSE	FALSE	FALSE	FALSE	FALSE	FALSE	3.18746e-11	9.91525e-07	2.73319e-06	1.28178e-09	1.97099e-12	6.69282e-14	0	TRUE	FALSE	FALSE	TRUE
3510_Apc_T1	Apc	FALSE	921	29	0.899	2.2925	0.1726	2.4	0.0001	FALSE	0	FALSE	FALSE	FALSE	FALSE	FALSE	FALSE	2.27262e-08	5.72559e-15	9.51825e-11	6.80442e-07	4.82781e-16	3.65021e-16	0	TRUE	FALSE	FALSE	TRUE
3726_NT_T2	NT	FALSE	854	30	0.9235	2.5698	0.0714	16.7	0.0001	FALSE	0	FALSE	FALSE	FALSE	FALSE	FALSE	FALSE	9.08714e-13	5.77682e-11	4.04378e-11	2.42627e-11	3.64304e-13	2.60889e-13	0	TRUE	FALSE	FALSE	TRUE
3726_NT_T1	NT	FALSE	772	29	0.9662	3.3863	0.151	16.8	0.0001	FALSE	0	FALSE	FALSE	FALSE	FALSE	FALSE	FALSE	7.269e-10	6.00744e-12	5.28654e-10	5.24153e-08	5.69671e-13	2.74198e-13	0	TRUE	FALSE	FALSE	TRUE
3457_Apc_T1	Apc	FALSE	714	25	0.9885	4.4658	0.2964	12.8	0.0001	TRUE	4	TRUE	TRUE	TRUE	TRUE	FALSE	FALSE	1	1	0.763028	0.294141	4.22474e-11	1.00642e-10	0	TRUE	FALSE	FALSE	TRUE
3515_Lkb1_T1	Lkb1	FALSE	710	30	0.8914	2.2198	0.096	11.6	0.0001	FALSE	0	FALSE	FALSE	FALSE	FALSE	FALSE	FALSE	1.67663e-10	5.5389e-14	1.74062e-05	9.62778e-06	1.59793e-15	4.70751e-15	0	TRUE	FALSE	FALSE	TRUE
3730_NT_T2	NT	FALSE	658	30	0.9117	2.427	0.0886	35.5	0.0001	TRUE	1	FALSE	FALSE	FALSE	TRUE	FALSE	FALSE	1.85775e-07	1.26651e-06	7.19934e-11	0.000183949	1.19989e-11	1.11618e-12	0	TRUE	FALSE	FALSE	TRUE
3510_Apc_T3	Apc	FALSE	649	30	0.9484	2.9648	0.1317	24.8	0.0001	FALSE	0	FALSE	FALSE	FALSE	FALSE	FALSE	FALSE	2.46877e-07	2.59393e-12	4.03866e-05	5.02625e-09	5.36942e-10	5.49302e-13	0	TRUE	FALSE	FALSE	TRUE
3467_Lkb1_T2	Lkb1	FALSE	610	21	0.8952	2.2558	0.1519	9.9	0.001	TRUE	1	FALSE	FALSE	TRUE	FALSE	FALSE	FALSE	7.46164e-06	9.91196e-15	0.0159574	4.52748e-05	9.88387e-08	3.94644e-12	0	TRUE	FALSE	FALSE	TRUE
3513_NT_T4	NT	FALSE	604	30	0.8762	2.0887	0.239	21.4	0.0001	TRUE	3	FALSE	TRUE	TRUE	TRUE	FALSE	FALSE	5.00547e-05	0.000460763	0.000797153	0.0203248	6.45802e-09	2.21891e-07	0	TRUE	FALSE	FALSE	TRUE
3777_Apc_T4	Apc	FALSE	550	19	0.9662	3.387	0.2861	29.8	0.001	TRUE	4	TRUE	FALSE	TRUE	TRUE	FALSE	TRUE	0.35666	1.64309e-05	0.0103215	0.0103215	4.74007e-06	0.0838658	0	TRUE	FALSE	FALSE	TRUE
3519_Lkb1_T1_Fam	Lkb1	TRUE	468	29	0.9331	2.7039	0.1325	32.8	0.0001	TRUE	1	FALSE	FALSE	TRUE	FALSE	FALSE	FALSE	1.23379e-12	8.77666e-05	0.485861	8.41935e-07	3.15125e-14	3.38891e-14	0	TRUE	FALSE	FALSE	TRUE
3458_Apc_T1	Apc	FALSE	462	18	0.9571	3.1483	0.2894	18.8	0.001	TRUE	1	TRUE	FALSE	FALSE	FALSE	FALSE	FALSE	0.0113616	0.000151726	0.000286606	0.000322495	3.03503e-06	0.000321186	0	TRUE	FALSE	FALSE	TRUE
3519_Lkb1_T1	Lkb1	FALSE	453	29	0.9325	2.6954	0.1331	33	0.0001	TRUE	2	TRUE	FALSE	TRUE	FALSE	FALSE	FALSE	0.000230621	8.38899e-05	0.498421	8.94684e-07	3.01492e-14	2.62197e-14	0	TRUE	FALSE	FALSE	TRUE
3519_Lkb1_T2	Lkb1	FALSE	401	20	0.9496	2.988	0.3213	6.7	0.001	TRUE	3	TRUE	FALSE	FALSE	TRUE	FALSE	TRUE	0.146233	2.09506e-12	0.000186213	0.131239	3.16427e-07	0.00276841	0	TRUE	FALSE	FALSE	TRUE
3513_NT_T5	NT	FALSE	347	30	0.9208	2.5356	0.2765	17.3	0.0001	TRUE	2	TRUE	FALSE	TRUE	FALSE	FALSE	FALSE	0.00278915	1.70299e-06	0.00117879	3.31551e-06	5.7568e-08	3.52567e-09	0	TRUE	FALSE	FALSE	TRUE
3435_NT_T3	NT	FALSE	322	30	0.9121	2.4317	0.0966	30.6	0.0001	TRUE	2	FALSE	TRUE	FALSE	TRUE	FALSE	FALSE	9.35252e-10	0.00135092	7.62942e-06	0.000590275	1.89346e-10	7.34431e-10	0	TRUE	FALSE	FALSE	TRUE
3466_Lkb1_T2	Lkb1	FALSE	306	22	0.8837	2.1516	0.3041	24.3	0.001	TRUE	6	TRUE	TRUE	TRUE	TRUE	TRUE	TRUE	0.599384	1	0.845042	1	0.00584464	0.0112981	0	TRUE	FALSE	FALSE	TRUE
3435_NT_T4	NT	FALSE	294	30	0.9079	2.3847	0.2832	13.8	0.0001	TRUE	1	FALSE	FALSE	FALSE	TRUE	FALSE	FALSE	6.87787e-08	4.19644e-15	7.66838e-06	0.0009459	9.56368e-12	9.56368e-12	0	TRUE	FALSE	FALSE	TRUE
3432_NT_T1	NT	FALSE	226	29	0.8624	1.9836	0.2427	21.1	0.0001	TRUE	4	TRUE	TRUE	TRUE	TRUE	FALSE	FALSE	0.0204022	0.000176612	0.00878045	0.0826008	9.03277e-11	2.64533e-06	0	TRUE	FALSE	FALSE	TRUE
3777_Apc_T2	Apc	FALSE	215	18	0.9969	5.7918	0.2351	15.3	0.001	TRUE	6	TRUE	TRUE	TRUE	TRUE	TRUE	TRUE	1	0.6959	1	0.43959	1	0.316366	0	TRUE	FALSE	FALSE	TRUE
3515_Lkb1_T2	Lkb1	FALSE	213	29	0.913	2.4421	0.0824	12.3	0.0001	TRUE	2	FALSE	FALSE	TRUE	TRUE	FALSE	FALSE	2.50666e-12	5.91501e-06	0.172709	0.00062576	3.00799e-12	9.64101e-14	0	TRUE	FALSE	FALSE	TRUE
3507_Apc_T2	Apc	FALSE	204	34	0.966	3.3805	0.3322	33.9	0.0001	TRUE	6	TRUE	TRUE	TRUE	TRUE	TRUE	TRUE	1	0.222994	1	0.00458243	0.000253378	0.000924127	0	TRUE	FALSE	FALSE	TRUE
3458_Apc_T2	Apc	FALSE	202	30	0.9676	3.4282	0.3077	36.9	0.0001	TRUE	5	TRUE	TRUE	TRUE	TRUE	FALSE	TRUE	0.0464568	1	1	0.995632	1.69857e-05	0.0151758	0	TRUE	FALSE	FALSE	TRUE
3507_Apc_T1	Apc	FALSE	199	28	0.8766	2.0919	0.2655	21.9	0.0001	TRUE	4	TRUE	TRUE	TRUE	TRUE	FALSE	FALSE	0.568686	0.265211	0.084102	0.00510496	1.43484e-07	6.51538e-07	0	TRUE	FALSE	FALSE	TRUE
3435_NT_T6	NT	FALSE	173	22	0.8312	1.7792	0.262	33.5	0.001	TRUE	5	TRUE	TRUE	TRUE	TRUE	FALSE	TRUE	1	0.407557	1	1	0.000228854	0.495043	0	TRUE	FALSE	FALSE	TRUE
3520_NT_T1	NT	FALSE	149	30	0.9308	2.6707	0.2051	18.9	0.0001	TRUE	4	TRUE	TRUE	TRUE	TRUE	FALSE	FALSE	1	0.71572	1	1	4.48451e-05	9.38345e-05	0	TRUE	FALSE	FALSE	TRUE
3777_Apc_T6	Apc	FALSE	139	24	0.9447	2.895	0.2853	21.4	0.001	TRUE	3	TRUE	FALSE	TRUE	TRUE	FALSE	FALSE	0.100267	0.000393895	0.2523	0.202151	1.73562e-05	2.58587e-06	0	TRUE	FALSE	FALSE	TRUE
3505_Lkb1_T3	Lkb1	FALSE	136	29	0.903	2.3328	0.2801	21.6	0.0001	TRUE	6	TRUE	TRUE	TRUE	TRUE	TRUE	TRUE	1	1	1	1	0.000188777	0.620234	0	TRUE	FALSE	FALSE	TRUE
3522_Apc_T1	Apc	FALSE	130	23	0.9369	2.7623	0.2839	16.3	0.001	TRUE	5	TRUE	TRUE	TRUE	TRUE	FALSE	TRUE	1	0.165216	1	0.149493	9.58908e-05	0.224543	0	TRUE	FALSE	FALSE	TRUE
3505_Lkb1_T2	Lkb1	FALSE	119	35	0.9514	3.0237	0.2681	8.6	0.0001	TRUE	4	TRUE	TRUE	TRUE	TRUE	FALSE	FALSE	0.352288	0.0721474	0.0337145	0.00171751	1.0653e-11	8.55721e-09	0	TRUE	FALSE	FALSE	TRUE
3467_Lkb1_T1	Lkb1	FALSE	116	27	0.9611	3.2455	0.1818	36.9	0.0001	TRUE	5	TRUE	TRUE	TRUE	TRUE	FALSE	TRUE	1	1	1	0.000286126	5.79362e-08	0.00240268	0	TRUE	FALSE	FALSE	TRUE
3508_Apc_T2_Fam	Apc	TRUE	1067	7	0.9993	7.2825	0.2408	2.6	0.001	TRUE	5	TRUE	FALSE	TRUE	TRUE	TRUE	TRUE	0.278485	6.85563e-05	0.0231449	0.0100073	0.0114133	0.012426	2	FALSE	TRUE	FALSE	FALSE
3510_Apc_T2	Apc	FALSE	765	14	0.9055	2.3592	0.1493	6.4	0.001	FALSE	0	FALSE	FALSE	FALSE	FALSE	FALSE	FALSE	7.41912e-07	6.48465e-06	3.78315e-07	7.41912e-07	1.18265e-07	1.34158e-08	0	TRUE	TRUE	FALSE	FALSE
3454_Lkb1_T3	Lkb1	FALSE	700	10	0.9759	3.7269	0.2455	19.9	0.001	TRUE	6	TRUE	TRUE	TRUE	TRUE	TRUE	TRUE	1	0.396087	1	0.312418	0.00453771	0.00450653	0	TRUE	TRUE	FALSE	FALSE
3732_Lkb1_T2	Lkb1	FALSE	693	14	0.8246	1.7409	0.2417	9.8	0.001	TRUE	6	TRUE	TRUE	TRUE	TRUE	TRUE	TRUE	0.0692694	0.0133973	0.0710377	0.026589	0.00185806	0.0123071	0	TRUE	TRUE	FALSE	FALSE
3430_NT_T2	NT	FALSE	511	9	0.7077	1.2299	0.2657	11.3	0.001	TRUE	6	TRUE	TRUE	TRUE	TRUE	TRUE	TRUE	0.0624913	0.00877409	0.328706	0.127698	0.0186982	0.355962	5	FALSE	TRUE	FALSE	FALSE
3433_NT_T2	NT	FALSE	330	13	0.887	2.1801	0.2033	36.7	0.001	TRUE	6	TRUE	TRUE	TRUE	TRUE	TRUE	TRUE	0.618368	1	1	0.216792	0.0270507	0.00635717	0	TRUE	TRUE	FALSE	FALSE
3765_Apc_T1	Apc	FALSE	1356	42	0.9625	3.2833	0.522	25.7	0.0001	TRUE	4	TRUE	FALSE	TRUE	TRUE	TRUE	FALSE	0.00205722	8.72943e-16	0.00205722	0.0293624	0.00137148	5.66481e-07	0	TRUE	FALSE	TRUE	FALSE
3460_Lkb1_T1_Fam	Lkb1	TRUE	849	30	0.9761	3.7345	0.5582	15	0.0001	TRUE	5	TRUE	FALSE	TRUE	TRUE	TRUE	TRUE	1	1.84147e-15	0.698823	1	0.00583396	1	3	FALSE	FALSE	TRUE	FALSE
3460_Lkb1_T1	Lkb1	FALSE	564	30	0.9747	3.6779	0.6015	15.6	0.0001	TRUE	5	TRUE	FALSE	TRUE	TRUE	TRUE	TRUE	1	1.64504e-14	1	1	0.0682398	1	5	FALSE	FALSE	TRUE	FALSE
3457_Apc_T4	Apc	FALSE	346	9	0.9959	5.4961	0.5445	6.1	0.001	TRUE	6	TRUE	TRUE	TRUE	TRUE	TRUE	TRUE	1	1	1	1	1	1	5	FALSE	TRUE	TRUE	FALSE
3508_Apc_T2	Apc	FALSE	312	16	0.9987	6.6631	0.5204	5.9	0.001	TRUE	5	TRUE	FALSE	TRUE	TRUE	TRUE	TRUE	0.0615723	0.000347372	0.17632	0.205362	0.00157797	0.0367386	0	TRUE	FALSE	TRUE	FALSE
3466_Lkb1_T1	Lkb1	FALSE	301	24	0.9543	3.0853	0.4953	12.8	0.001	TRUE	6	TRUE	TRUE	TRUE	TRUE	TRUE	TRUE	1	1	1	1	0.00144757	1	0	TRUE	FALSE	TRUE	FALSE
3457_Apc_T2	Apc	FALSE	246	20	0.96	3.2182	0.4889	6.1	0.001	TRUE	6	TRUE	TRUE	TRUE	TRUE	TRUE	TRUE	1	1	0.464417	0.863524	0.0021061	0.00456169	0	TRUE	FALSE	TRUE	FALSE
3432_NT_T2	NT	FALSE	197	23	0.9106	2.4141	0.3553	20.5	0.001	TRUE	5	TRUE	TRUE	TRUE	TRUE	FALSE	TRUE	0.863972	0.312577	0.722654	0.00928683	4.70984e-05	0.00236768	0	TRUE	FALSE	TRUE	FALSE
3454_Lkb1_T2	Lkb1	FALSE	135	13	0.8987	2.2899	0.5276	2.1	0.001	TRUE	6	TRUE	TRUE	TRUE	TRUE	TRUE	TRUE	0.956945	0.857053	0.452147	0.939697	0.0141495	0.0463011	5	FALSE	TRUE	TRUE	FALSE
3465_Lkb1_T1	Lkb1	FALSE	126	21	0.9833	4.0904	0.7446	14.2	0.001	TRUE	6	TRUE	TRUE	TRUE	TRUE	TRUE	TRUE	1	1	1	1	0.605601	0.593809	5	FALSE	FALSE	TRUE	FALSE
3464_Lkb1_T1	Lkb1	FALSE	124	15	0.9982	6.3279	0.4179	9.7	0.001	TRUE	6	TRUE	TRUE	TRUE	TRUE	TRUE	TRUE	1	1	1	0.995092	0.581606	1	0	TRUE	FALSE	TRUE	FALSE
3522_Apc_T2	Apc	FALSE	118	26	0.9622	3.2759	0.6589	11.1	0.0001	TRUE	6	TRUE	TRUE	TRUE	TRUE	TRUE	TRUE	1	0.0798997	1	1	1	1	5	FALSE	FALSE	TRUE	FALSE
3515_Lkb1_T3	Lkb1	FALSE	118	19	0.9441	2.885	0.3792	1	0.001	TRUE	4	TRUE	TRUE	TRUE	TRUE	FALSE	FALSE	1	1	0.57053	1	2.89009e-05	2.83966e-05	0	TRUE	FALSE	TRUE	FALSE
3703_NT_T2	NT	FALSE	106	67	0.9968	5.7587	0.7652	33.1	0.0001	TRUE	6	TRUE	TRUE	TRUE	TRUE	TRUE	TRUE	1	1	1	1	1	1	5	FALSE	FALSE	TRUE	FALSE
3777_Apc_T5	Apc	FALSE	402	6	0.7809	1.518	0.1814	25.1	0.001	TRUE	6	TRUE	TRUE	TRUE	TRUE	TRUE	TRUE	0.493319	0.266011	0.64768	0.574172	0.284413	0.674117	5	FALSE	TRUE	FALSE	FALSE
